# Using nucleocapsid proteins to investigate the relationship between SARS-CoV-2 and closely related bat and pangolin coronaviruses

**DOI:** 10.1101/2020.06.25.172312

**Authors:** Noah Schuster

**Affiliations:** Department of Biology, DePauw University, Greencastle, Indiana

## Abstract

An initial outbreak of coronavirus disease 2019 (COVID-19) in China has resulted in a massive global pandemic causing well over 16,500,000 cases and 650,000 deaths worldwide. The virus responsible, SARS-CoV-2, has been found to possess a very close association with Bat-CoV RaTG13 and Pangolin-CoV MP789. The nucleocapsid protein can serve as a decent model for determining phylogenetic, evolutionary, and structural relationships between coronaviruses. Therefore, this study uses the nucleocapsid gene and protein to further investigate the relationship between SARS-CoV-2 and closely related bat and pangolin coronaviruses. Sequence and phylogenetic analyses have revealed the nucleocapsid gene and protein in SARS-CoV-2 are both closely related to those found in Bat-CoV RaTG13 and Pangolin-CoV MP789. Evidence of recombination was detected within the N gene, along with the presence of a double amino acid insertion found in the N-terminal region. Homology modeling for the N-Terminal Domain revealed similar structures but distinct electrostatic surfaces and topological variations in the β-hairpin that likely reflect specific adaptive functions. In respect to SARS-CoV-2, two amino acids (S37 and A267) were found to exist only in its N protein, along with an extended β-hairpin that bends towards the nucleotide binding site. Collectively, this study strengthens the relationship among SARS-CoV-2, Bat-CoV RaTG13, and Pangolin-CoV MP789, providing additional insights into the structure and adaptive nature of the nucleocapsid protein found in these coronaviruses. Furthermore, these data will enhance our understanding of the complete history behind SARS-CoV-2 and help assist in antiviral and vaccine development.
