## Supplemental Table 4 for "Using nucleocapsid proteins to investigate the relationship between SARS-CoV-2 and closely related bat and pangolin coronaviruses"

### Sheet: Phosphorylation Data
Number	Residue	SARS-CoV-2	Pangolin-CoV MP789	Bat-CoV RaTG13	bat-SL-CoVZXC21	Pangolin-CoV GX-P5L
2	S	0.6024	0.5927	0.6022	0.7111	0.6876
10	S	N/A	N/A	N/A	0.61	N/A
11	S	N/A	N/A	N/A	0.728	N/A
16	T	0.5068	0.5019	0.5118	0.5687	N/A
21	S	0.7082	0.7302	0.7038	0.8	0.5583
23	S	0.7459	0.7291	0.7434	0.8332	0.6459
24	T	0.8236	N/A	0.8304	0.663	0.8197
26	S	0.5968	0.6172	0.5905	N/A	N/A
27	S	N/A	N/A	N/A	0.7325	N/A
33	S	0.9088	0.893	0.8871	N/A	0.8572
37	S	0.766	N/A	N/A	N/A	N/A
91	T	0.8844	0.8856	N/A	0.9198	0.9596
172	Y	0.6123	0.6121	0.6122	0.6126	0.5688
176	S	0.86	0.8571	0.8603	0.8601	0.8689
180	S	0.9799	0.9781	0.9801	0.98	0.9792
183	S	0.9755	0.9731	0.9757	0.9756	0.9743
184	S	0.9814	0.9795	0.9816	0.9815	0.9804
186	S	0.9922	0.9911	0.9923	0.9923	0.9917
187	S	0.992	0.988	0.9921	0.9921	0.9914
188	S	0.9975	0.9968	0.9975	0.9975	0.9973
190	S	0.9886	0.9808	0.9888	0.9887	0.9876
193	S	0.993	0.9874	0.9931	0.993	0.9923
194	S	0.9886	0.9809	0.9888	0.9886	0.9874
197	S	0.984	0.7672	0.985	0.9837	0.9822
198	T	0.9551	0.9448	0.9548	0.955	0.9211
201	S	0.9525	0.9274	0.9558	0.9506	0.9395
202	S	0.9569	0.9304	0.9599	0.955	0.95
205	T	0.8969	0.8595	0.8393	0.8955	0.8665
206	S	0.9679	0.9551	0.9703	0.9661	0.9603
215	S	N/A	N/A	0.586	N/A	N/A
235	S	0.531	0.5339	0.6114	N/A	0.6865
239	S	N/A	N/A	N/A	N/A	0.8165
243	S	N/A	N/A	0.6444	N/A	0.7629
245	T	0.5854	0.5904	0.6298	0.5464	0.6734
247	T	0.6869	0.6912	0.785	0.6522	0.8522
250	S	0.7266	0.7312	0.7813	0.6984	0.8286
255	S	0.6865	0.6938	0.7222	0.6751	0.7397
263	T	0.7675	0.7564	0.7578	0.7488	0.7604
265	T	0.6162	0.641	0.6412	0.6343	0.6447
268	Y	0.7233	0.7369	0.736	0.7311	0.7439
298	Y	0.5573	0.5315	0.5597	0.5614	0.5434
325	T	0.563	0.5634	0.563	0.5403	0.5742
360	Y	0.7204	0.7234	0.7204	0.7079	0.7397
362	T	0.796	0.7975	0.796	0.7915	0.8101
366	T	0.931	0.9318	0.931	0.9268	0.9358
376	T	N/A	N/A	N/A	N/A	0.9399
379	T	N/A	0.5109	N/A	N/A	0.9162
391	T	N/A	0.624	N/A	0.6152	0.5343
410	S	0.6879	0.6969	0.6879	0.5474	0.6987
412	S	0.7383	0.7397	0.7383	0.5843	0.7468
413	S	0.8007	0.8018	0.8007	0.5463	0.8072
416	S	0.8348	0.8357	0.8348	0.6902	0.839
417	T	0.8077	0.8118	0.8077	0.6623	0.8115
